# Restricting CAR T Cell Trafficking Expands Targetable Antigen Space

**DOI:** 10.1101/2024.02.08.579002

**Authors:** Erin A. Morales, Kenneth A. Dietze, Jillian M. Baker, Alexander Wang, Stephanie V. Avila, Fiorella Iglesias, Sabarinath V. Radhakrishnan, Erica Vander Mause, Michael L. Olson, Wenxiang Sun, Ethan Rosati, Sadie L. Chidester, Thierry Iraguha, Xiaoxuan Fan, Djordje Atanackovic, Tim Luetkens

## Abstract

Chimeric antigen receptor (CAR) T cells are an effective treatment for some blood cancers. However, the lack of tumor-specific surface antigens limits their wider use. We identified a set of surface antigens that are limited in their expression to cancer and the central nervous system (CNS). We developed CAR T cells against one of these antigens, LINGO1, which is widely expressed in Ewing sarcoma (ES). To prevent CNS targeting, we engineered LINGO1 CAR T cells lacking integrin ⍺_4_ (A4^ko^), an adhesion molecule essential for migration across the blood-brain barrier. A4^ko^ LINGO1 CAR T cells were efficiently excluded from the CNS but retained efficacy against ES. We show that altering adhesion behavior expands the set of surface antigens targetable by CAR T cells.

**One sentence summary:** Altering integrin-mediated adhesion provides tumor selectivity to CAR T cells by preventing homing to defined normal tissues but retaining tumor trafficking and anti-tumor activity.

**GRAPHICAL ABSTRACT:** 
