## Supplementary Table 1 for "Restricting CAR T Cell Trafficking Expands Targetable Antigen Space"

### Sheet: Sheet1
Gene	Tissue	Expression (nTPM)
A1BG	liver	1194.2
AADAT	liver	65
ABCB10	blood	59.3
ABCB11	liver	78.1
ABCB4	liver	119.4
ACER1	skin	85.3
ACOT12	liver	97.6
ACR	testis	84.3
ACRBP	testis	275.6
ACRV1	testis	113.4
ACSBG2	testis	125.5
ACSM1	breast	209.4
ACTL6B	CNS	52.2
ACTL7A	testis	223.8
ACTL7B	testis	115.5
ACTL9	testis	108.6
ACTR3B	CNS	51.5
ACTRT2	testis	151
ADAD1	testis	115.6
ADAD2	testis	62.9
ADAM11	CNS	94.8
ADAM12	placenta	130.4
ADAM22	CNS	51.3
ADAM7	epididymis	3638.5
ADAMTS13	liver	62.2
ADGRB2	CNS	77.5
ADGRG3	blood	145.6
ADH1A	liver	2653.7
ADIG	testis	52
AGMO	liver	118.6
AGPAT4	CNS	55.5
AGXT	liver	2145.9
AHSG	liver	5638.7
AIPL1	retina	810
AJM1	CNS	67.6
AK5	CNS	129.2
AKAP3	testis	97.2
AKAP4	testis	190.2
AKR1B15	breast	162.7
AKR1D1	liver	413.9
ALOX12B	skin	87.3
ALOXE3	skin	54.5
ALPI	intestine	137.3
ALS2	CNS	74
ANKRD13B	CNS	67
ANKRD30A	breast	64.2
ANKRD40CL	intestine	58.2
ANKRD7	testis	834.8
ANKS1B	CNS	68.2
ANO2	retina	199.6
APBA2	CNS	89.8
APH1B	testis	119.4
APOA5	liver	567.7
APOC4	liver	607.5
APOF	liver	404
AQP10	intestine	66.5
AQP12A	pancreas	101.9
AQP12B	pancreas	203.1
AQP6	kidney	51.2
ARMC12	testis	62.4
ARNT2	CNS	91.2
ARR3	retina	373.6
ART4	liver	51.6
ARVCF	CNS	54.6
ASAH2	intestine	76.1
ASB16	skeletal muscle	65.3
ASGR2	liver	819.9
ATL1	CNS	58.1
ATP2B3	CNS	109.2
ATP4A	stomach	819.1
ATP4B	stomach	1067.1
ATP6V0D2	kidney	58.3
ATP6V1G2	CNS	533.5
ATP6V1G3	kidney	57.7
ATP8B4	blood	77.2
AURKB	blood	58.5
AVP	CNS	4430.7
AZU1	blood	1577.5
BAAT	liver	699.4
BANF2	testis	107.2
BARX1	stomach	161
BBS7	retina	54.9
BCAN	CNS	245.5
BCAT1	pancreas	56.4
BMP10	heart muscle	432.7
BMP5	placenta	68.9
BMP8A	thyroid gland	89.1
BMX	epididymis	100.2
BOD1L2	testis	268.7
BPI	blood	1486.2
BPIFA2	salivary gland	6665.1
BPIFA3	testis	52.2
BRDT	testis	127.6
BSPH1	epididymis	373.6
BTNL3	intestine	112
BTNL8	intestine	115.6
C10orf62	testis	270.2
C10orf82	testis	82.2
C11orf86	intestine	66.9
C11orf94	testis	53.2
C16orf82	testis	268.7
C16orf95	testis	98.6
C17orf50	testis	102.7
C17orf78	intestine	123.9
C17orf97	testis	57.2
C19orf38	blood	96.9
C1orf21	skeletal muscle	50.7
C1orf56	testis	74.4
C1QTNF4	CNS	117.6
C20orf141	testis	126.6
C20orf144	testis	172.7
C2orf42	testis	57.3
C3orf85	intestine	68.5
C4orf54	skeletal muscle	67.7
C5	liver	434.4
C5orf58	testis	208.8
C7orf31	testis	63.6
C8A	liver	481.7
C8B	liver	630
C9	liver	1268.7
CA7	intestine	55.2
CABP4	retina	65.9
CABP5	retina	376.6
CABP7	CNS	55
CABS1	testis	103.4
CABYR	testis	295.1
CACNA1A	CNS	240.4
CACNA1F	retina	121.4
CACNG4	CNS	60.8
CACNG7	CNS	83.4
CALR3	testis	63
CAMKV	CNS	212.4
CAPN14	esophagus	139.5
CAPZA3	testis	177.5
CASKIN1	CNS	60.2
CASP14	skin	473
CATSPERZ	testis	570
CBLIF	stomach	1533.7
CBLN3	CNS	402.6
CBY2	testis	96.3
CCDC141	heart muscle	72
CCDC152	liver	173.9
CCDC169	testis	57.5
CCDC42	testis	92.4
CCDC51	CNS	62
CCDC54	testis	113.9
CCDC62	testis	68
CCDC7	testis	76.9
CCDC70	testis	131.5
CCDC74B	testis	53.8
CCDC96	testis	63.6
CCHCR1	testis	135.1
CCIN	testis	72.6
CCL16	liver	116.5
CCR9	blood	126.5
CCT6B	testis	122.5
CD109	parathyroid gland	319.7
CD1B	blood	515.3
CD1C	blood	126.9
CD1E	blood	937.7
CD207	skin	85.4
CD226	parathyroid gland	60.5
CD3G	blood	92.2
CD72	blood	63.1
CD8A	blood	226.2
CD96	blood	60.2
CDH17	intestine	305.2
CDHR4	fallopian tube	57.4
CDK5R1	CNS	68.9
CDSN	skin	674.3
CDX1	intestine	96.3
CEACAM8	blood	214.4
CELA2B	pancreas	19804.1
CELA3B	pancreas	48049.2
CES5A	epididymis	65.8
CETN1	testis	130.6
CFAP70	CNS	58.6
CFHR1	liver	2010.5
CFHR2	liver	1309.3
CFHR3	liver	381
CFHR4	liver	98.6
CFHR5	liver	162
CFP	blood	83
CHADL	CNS	104.1
CHCT1	testis	131.5
CHIA	stomach	318.6
CHRNA1	skeletal muscle	164.1
CHRNA4	liver	56.6
CHRND	skeletal muscle	55.6
CHST1	CNS	61.5
CHST13	liver	58.1
CHST4	gallbladder	67.1
CHST5	intestine	84.9
CHST8	pituitary gland	62.2
CLCA1	intestine	1360.5
CLCN1	skeletal muscle	62.3
CLDN16	kidney	61.3
CLEC12A	blood	78.8
CLEC1B	liver	77.6
CLEC2A	skin	56
CLEC2D	blood	52.7
CLEC4D	blood	64
CLEC4M	liver	60.8
CLIP2	CNS	79.2
CLPB	testis	107.2
CLPSL2	epididymis	518.4
CMTM2	testis	630.9
CNDP1	CNS	154.3
CNGB1	retina	581.5
CNKSR1	skeletal muscle	55.1
CNTN2	CNS	158.9
CNTNAP4	CNS	95.6
COIL	testis	95.7
COL13A1	CNS	52.1
COL6A6	parathyroid gland	101.5
COLEC10	liver	63.7
CORIN	heart muscle	55
CORT	CNS	52.7
COX6B2	testis	88
COX7B2	testis	83.4
COX8C	testis	74.1
CPB2	liver	1439
CPLX4	retina	305.3
CPN1	liver	79.5
CPN2	liver	212
CPO	intestine	108.7
CRB1	retina	72.4
CREG2	CNS	55
CRISP2	testis	490.9
CRTAM	CNS	129
CRX	retina	211.4
CSH2	placenta	3198.1
CSHL1	placenta	145.3
CSN1S1	breast	1342.6
CSN2	breast	560.3
CST11	epididymis	205.4
CST2	salivary gland	5804.2
CST5	salivary gland	2090.3
CT83	testis	62.2
CTNND2	CNS	76.9
CTRC	pancreas	24975.6
CTRL	pancreas	7243.2
CUZD1	pancreas	2338
CWC25	blood	61.4
CXorf51A	testis	50.7
CXorf51B	testis	145.8
CYP11B1	adrenal gland	3571.8
CYP11B2	adrenal gland	173.3
CYP19A1	placenta	120.5
CYP1A2	liver	495.9
CYP2A6	liver	1564.1
CYP2A7	liver	147.6
CYP2B6	liver	570.5
CYP2C8	liver	2088.7
CYP2D6	liver	312.1
CYP2U1	blood	82.7
CYP3A7	liver	296.4
CYP46A1	CNS	166.1
CYP4F8	seminal vesicle	208.2
CYP8B1	liver	392.2
DAZL	testis	77.3
DCT	skin	104.7
DDTL	liver	57.2
DDX20	testis	51.3
DDX4	testis	145.2
DDX60L	blood	50.8
DEFA4	blood	2664.7
DEFA5	intestine	9494.8
DEFA6	intestine	4676.4
DEFB104A	epididymis	1270.3
DEFB105A	epididymis	1205.6
DEFB105B	epididymis	489.2
DEFB106A	epididymis	2968.1
DEFB107A	epididymis	136.3
DEFB107B	epididymis	518.4
DEFB110	epididymis	848.5
DEFB114	epididymis	51.4
DEFB118	epididymis	967.5
DEFB121	epididymis	2536.7
DEFB126	epididymis	1251.1
DEFB127	epididymis	1050.8
DEFB128	epididymis	1163.1
DEFB129	epididymis	1895.4
DEFB131A	epididymis	130.2
DEFB131B	epididymis	59.2
DEFB135	epididymis	55.3
DHODH	liver	103.2
DKKL1	testis	335.2
DLGAP1	CNS	53.5
DLX3	skin	52.1
DMRTB1	testis	60.9
DNAH11	parathyroid gland	68.9
DNAJC18	testis	75.7
DNAJC5B	testis	63.6
DNASE2B	salivary gland	165.3
DNTT	blood	320.5
DPYSL5	CNS	127.6
DUSP29	skeletal muscle	100.2
DYDC1	testis	123
EAF1	blood	56.4
EDDM13	epididymis	96.4
EDDM3B	epididymis	2502
EID3	testis	59.4
ELANE	blood	3840.6
ELAVL3	CNS	150.8
EMILIN3	epididymis	52.3
ENPP7	intestine	101.7
ENSG00000250803	testis	98.3
ENSG00000261341	testis	210.2
EPB42	blood	97.6
EREG	blood	127.2
ERMN	CNS	574.1
ERVH48-1	placenta	148
ERVW-1	placenta	52.8
F12	liver	589.9
F13B	liver	194.1
F2	liver	1180.6
F7	liver	156.3
F9	liver	683.7
FABP12	retina	54.5
FABP2	intestine	534.5
FAM131B	CNS	57.5
FAM131C	CNS	73.7
FAM162B	placenta	63
FAM163B	CNS	82.6
FAM166A	testis	59.1
FAM169A	retina	75.9
FAM187B	testis	66.8
FAM209A	testis	101.3
FAM209B	testis	111.2
FAM216B	fallopian tube	75.1
FAM229A	testis	116.4
FAM236A	testis	150.9
FAM236B	testis	95.5
FANCD2OS	testis	59.9
FATE1	testis	232.3
FBN2	placenta	65
FBXO24	testis	79
FBXO33	blood	52.9
FBXO41	CNS	55.7
FETUB	liver	227.3
FGF17	CNS	72.1
FGF19	gallbladder	229.2
FGF21	liver	82.1
FHIP2A	blood	52.7
FITM2	heart muscle	65.2
FKBP1B	CNS	68.3
FKBP6	testis	56.9
FLG	skin	446.3
FMO1	kidney	191.8
FMR1NB	testis	56.5
FNDC11	testis	105
FNDC8	testis	86.5
FNTB	CNS	84.8
FOLR3	blood	94.5
FOXC1	salivary gland	150.2
FOXN2	blood	53.2
FPR2	intestine	54.6
FRMPD1	retina	66.8
FSCN3	testis	96.4
FSHB	pituitary gland	232.6
FTMT	testis	52.6
FUT4	blood	101
FXYD4	kidney	288.8
FXYD7	CNS	314.5
GABBR2	CNS	62.9
GABRA1	CNS	54.1
GABRA5	CNS	113.2
GABRA6	CNS	203.5
GABRD	CNS	259.8
GAD2	CNS	63.2
GAGE12B	testis	137.7
GAGE12F	testis	103.3
GAGE12G	testis	60.1
GAGE13	testis	53.6
GAGE2A	testis	92.6
GALNT9	CNS	140.7
GAP43	CNS	427.6
GAPDHS	testis	262.3
GARIN1B	testis	91.3
GARIN4	testis	76.5
GARIN5A	testis	74.5
GATA1	blood	58.3
GBP7	liver	97.1
GCKR	liver	133.1
GCM2	parathyroid gland	254.6
GDAP1L1	CNS	59
GFI1	blood	79.4
GGACT	kidney	69.7
GGN	testis	93.6
GHRHR	pituitary gland	206.1
GHRL	stomach	346.3
GIP	intestine	251.8
GJC2	CNS	65
GK2	testis	86.9
GKN1	stomach	36428.6
GLTPD2	liver	72
GML	adrenal gland	187.3
GNAT1	retina	1086
GNAT2	retina	76.4
GNGT1	retina	1842.8
GNGT2	retina	152.1
GPA33	intestine	208.9
GPR32	parathyroid gland	56.2
GPR37L1	CNS	53.4
GPR88	CNS	78.8
GRAP2	blood	180
GRIK2	CNS	61.2
GRIN1	CNS	220
GRIN2C	CNS	115.9
GRM3	CNS	50.4
GRM4	CNS	276.8
GSDMA	skin	57
GTF2A1L	testis	58.2
GTSF1	testis	180.5
GTSF1L	testis	217.5
GUCA1A	retina	734.2
GUCA1B	retina	451.8
GUCA2A	intestine	901.4
GUCA2B	intestine	139.3
GUCY2C	intestine	66.3
GYPA	blood	154
GYPB	blood	62.2
GYS2	liver	168.6
GZMB	blood	65.8
GZMK	blood	97.2
H1-4	blood	51.7
H1-7	testis	211
HAO1	liver	589.2
HAPLN1	placenta	72.4
HAPLN2	CNS	617.5
HBD	blood	2754.9
HBG1	placenta	357.1
HBM	blood	452.4
HCN2	CNS	100.9
HCRT	CNS	441.9
HDGFL1	testis	88.5
HENMT1	testis	69.9
HEPACAM	CNS	52.3
HEPACAM2	intestine	93.2
HERC5	testis	56.2
HGFAC	liver	211.9
HLA-DQB2	skin	50.8
HMGB4	testis	361.1
HMGXB3	parathyroid gland	113.2
HNF4G	intestine	111.4
HORMAD1	testis	114.3
HPCA	CNS	946.2
HPCAL4	CNS	119.5
HPX	liver	5126.7
HRH3	CNS	54.1
HS3ST6	skin	73.3
HSD17B1	placenta	79.7
HSD17B13	liver	556.3
HSD3B1	placenta	75.2
HSPA1L	testis	61.4
HTN1	salivary gland	47123.7
HTR2C	CNS	107.4
HTRA4	placenta	64.5
IAPP	pancreas	161.3
IDI2	skeletal muscle	264.2
IGFALS	liver	113.8
IGFN1	skeletal muscle	179.6
IGHV4-34	urinary bladder	261
IGHV6-1	intestine	430.7
IGLON5	CNS	64
IGSF21	CNS	95
IL18RAP	blood	106.6
IL37	skin	117.8
IMPG1	retina	650.2
IMPG2	retina	296.1
ING3	blood	79.5
INHBC	liver	159.9
INHBE	liver	144.2
INSL5	intestine	118.8
IQCF1	testis	68.7
IQCF3	testis	102.8
IQCF5	testis	101.5
IQSEC3	CNS	61.9
IRAK3	blood	77.4
IRGC	testis	145.5
ISG20L2	testis	93
ISM2	placenta	206.2
ITIH1	liver	1459.7
ITIH2	liver	2091.1
ITIH3	liver	828.4
ITK	blood	56
ITLN2	intestine	396.8
ITPKA	CNS	58.5
IZUMO2	testis	62.8
IZUMO4	testis	430.8
JAK3	blood	53.8
JAKMIP1	CNS	69.6
JPH3	CNS	125
JSRP1	skeletal muscle	323.7
KASH5	testis	53
KCNA1	CNS	52.8
KCNA7	skeletal muscle	76.8
KCNB1	retina	111.4
KCNC1	CNS	102
KCNE2	stomach	307.7
KCNG1	endometrium	84.4
KCNJ1	kidney	191.1
KCNJ14	retina	56.9
KCNJ5	adrenal gland	62.3
KCNJ9	CNS	72.8
KCNK2	adrenal gland	51.4
KCNK7	skin	87.3
KCNN1	CNS	106.5
KCNQ2	CNS	136.8
KCNV2	retina	280.3
KCTD4	CNS	51.1
KDM8	liver	78.4
KIF2B	testis	73.2
KIF3C	CNS	80
KIF5C	CNS	114.5
KIRREL2	pancreas	68
KISS1	placenta	226.4
KLHL10	testis	55.7
KLHL15	blood	56.1
KLHL30	skeletal muscle	143.9
KLHL33	skeletal muscle	70.5
KLK2	prostate	546.6
KLK4	prostate	277.9
KLKB1	liver	318.1
KPRP	skin	318.6
KRBOX1	testis	192.1
KRT25	skin	108.8
KRT27	skin	69.2
KRT33B	skin	80.2
KRT34	skin	64.5
KRT35	skin	56.3
KRT71	skin	96.9
KRT77	skin	264.6
KRT79	skin	66.2
KRT81	skin	140.1
KRT83	skin	64.7
KRT85	skin	167.2
KRT86	skin	145.7
KRTAP1-1	skin	78.8
KRTAP1-3	skin	92.6
KRTAP1-5	skin	76.5
KRTAP11-1	skin	188.1
KRTAP2-1	skin	66.4
KRTAP2-2	skin	52.3
KRTAP3-1	skin	223.7
KRTAP3-2	skin	104.2
KRTAP3-3	skin	125.3
KRTAP4-7	skin	56.1
KRTAP8-1	skin	59.4
LALBA	breast	2109.2
LBHD1	retina	55.8
LCA5L	testis	107.2
LCE1B	skin	162.1
LCE1D	skin	78.2
LCE1E	skin	59.5
LCE1F	skin	159.2
LCE2A	skin	114.9
LCE2D	skin	147.2
LCE3A	blood	104.3
LCE5A	skin	88.6
LCE6A	skin	239.6
LCN12	epididymis	77.5
LCN8	epididymis	82
LCT	intestine	219.2
LDHC	testis	257.4
LDLRAD1	fallopian tube	112.4
LECT2	liver	461.9
LEF1	blood	340.3
LELP1	testis	1086.6
LEMD1	testis	53.6
LGALS14	placenta	63.5
LGI1	CNS	70.6
LGI2	parathyroid gland	123.8
LGI3	CNS	95.4
LHB	pituitary gland	4374
LHX3	pituitary gland	56.8
LILRA2	blood	55.9
LIN28B	placenta	63.2
LINGO1	CNS	119.8
LIPC	liver	165.9
LIPI	epididymis	409.2
LLCFC1	testis	64.2
LLGL1	CNS	66
LPA	liver	74.5
LPO	salivary gland	998.8
LRIT2	retina	57.2
LRRC27	testis	73.5
LRRK2	lung	50.8
LSMEM1	skeletal muscle	78.7
LY75	blood	76.3
LYPD4	testis	101.9
LYPD8	intestine	208.7
LYZL2	testis	69.1
LYZL4	testis	50.7
MAB21L2	intestine	168.3
MAEL	testis	154.6
MAG	CNS	682
MAK	retina	115.3
MAP3K10	CNS	86.8
MARCHF10	testis	133.7
MARCHF11	testis	80.1
MASP2	liver	464.7
MAST3	CNS	66.4
MBL2	liver	272.6
MC2R	adrenal gland	56.1
MCCD1	kidney	79.6
MCM2	blood	66.8
MDGA1	CNS	108.3
MEP1A	intestine	454.9
MEP1B	intestine	353.8
MEX3D	testis	76.1
MFRP	CNS	324
MIOX	kidney	674.7
MKI67	blood	51.3
MLN	intestine	247
MMP10	endometrium	256.8
MMP21	epididymis	52.6
MMP24	CNS	69.3
MMP25	blood	79.9
MMP8	blood	496.8
MOBP	CNS	1086.6
MOG	CNS	656.9
MPO	blood	3400.6
MPP4	retina	277.6
MROH7	testis	53.9
MS4A10	intestine	83.3
MS4A12	intestine	246.1
MS4A14	testis	71
MS4A3	blood	415.6
MSL2	blood	61.4
MT4	skin	120.2
MTRFR	blood	58.5
MUC12	intestine	65.6
MUC2	intestine	129.5
MUC5AC	stomach	180.4
MUCL3	stomach	197.9
MYADML2	skeletal muscle	81
MYBPC3	heart muscle	1663.8
MYBPH	skeletal muscle	71.7
MYBPHL	heart muscle	102.3
MYCBPAP	testis	63.2
MYO15A	pituitary gland	58.5
MYO1A	intestine	320.7
MYO7B	intestine	76.3
NACA2	testis	62.4
NAP1L2	CNS	82.1
NAV2	heart muscle	59
NCAN	CNS	102.1
NCAPD3	prostate	54.2
NDST2	blood	52.9
NECAB1	CNS	54.7
NEK2	testis	65.2
NEU4	liver	74
NEUROD2	CNS	64.9
NFE2	blood	111
NGB	CNS	70.8
NIPA1	CNS	56.5
NIPAL4	skin	59.4
NKAIN2	CNS	90.9
NKX6-2	CNS	106
NLRP3	blood	53.9
NMNAT2	CNS	81.4
NOTUM	placenta	131
NOX1	intestine	69.5
NOX4	kidney	133.1
NPFF	epididymis	1540.2
NPHS2	kidney	248
NPPB	heart muscle	4968.9
NPTXR	CNS	179.4
NPVF	retina	213.7
NR1I3	liver	164.8
NR2E3	retina	127.5
NRIP2	CNS	60.2
NRL	retina	307.1
NRXN1	CNS	78.6
NSUN4	testis	86.6
NSUN6	liver	59.3
NTN1	heart muscle	57.4
NTSR2	CNS	111.2
NUP155	testis	68.8
NUPR2	testis	345
NUSAP1	blood	99
NWD1	CNS	78.7
NXPE1	intestine	72.4
OAZ3	testis	189.5
ODAM	salivary gland	360.6
ODF1	testis	386
OIT3	liver	107.5
OLIG1	CNS	229.8
OLIG2	CNS	57.3
OMG	CNS	83.2
OPALIN	CNS	138.8
OPN1LW	retina	248.2
OSM	blood	116.9
OTOP3	intestine	77.4
OVGP1	fallopian tube	2005.5
OXCT2	testis	71
OXER1	liver	55
OXT	CNS	2690.9
OXTR	breast	52.4
P3R3URF	testis	137.1
PACC1	CNS	70.7
PADI1	esophagus	106.4
PADI4	blood	104.1
PAGE2B	testis	55
PAPPA	placenta	70
PAPPA2	placenta	54.9
PAQR5	kidney	50.9
PAQR6	CNS	1313
PATE3	epididymis	154.4
PATE4	seminal vesicle	103.1
PCDH15	retina	59.9
PCSK4	testis	64.1
PDC	retina	648
PDCL2	testis	63.3
PDE1B	CNS	56.3
PDE6A	retina	1047
PDE6H	retina	883.2
PDHA2	testis	58.4
PDILT	stomach	119.4
PDYN	CNS	112.4
PFN4	testis	78.8
PGA5	stomach	38780
PGK2	testis	194.1
PGLYRP1	blood	622.9
PGLYRP2	liver	250.7
PHACTR3	CNS	89.1
PHF7	testis	1181.3
PHOSPHO1	testis	100.1
PIAS2	testis	65.3
PIH1D2	testis	64.5
PIK3R5	blood	88.2
PITPNM2	blood	83
PLA2G2D	blood	103.9
PLA2G4F	skin	76
PLAAT2	intestine	65.9
PLAAT5	testis	51.9
PLGLB2	liver	443.3
PLPPR4	CNS	51.8
PMCH	CNS	715.2
PMP2	CNS	386.6
PNLIPRP1	pancreas	10480.6
PNMA8B	CNS	50.2
POLR3E	skeletal muscle	60.4
PON1	liver	516.3
POU1F1	pituitary gland	58.1
PPBP	blood	82.3
PPEF2	retina	231.4
PPFIA4	CNS	171.5
PPP1R14D	intestine	107.9
PPP1R2C	testis	69
PPP3R2	testis	78.6
PPY	pancreas	169.2
PRAM1	blood	95.8
PRAME	testis	102.2
PRB1	salivary gland	6182.2
PRB2	salivary gland	11778.1
PRB3	salivary gland	13472.2
PRB4	salivary gland	3551.4
PRKAG3	skeletal muscle	80.3
PRKCG	CNS	87.6
PRM1	testis	13722.9
PRM2	testis	11371.6
PRM3	testis	86.4
PROC	liver	584.1
PROCA1	testis	172.5
PROK2	blood	63.7
PROZ	liver	106.6
PRPH2	retina	621.9
PRR18	CNS	51.3
PRR23D1	epididymis	181.8
PRR27	salivary gland	1071.7
PRR29	fallopian tube	56.4
PRR30	testis	143.5
PRR35	CNS	138
PRR9	skin	57.4
PRRT1	CNS	68.6
PRRT4	blood	57
PRSS16	blood	804.8
PRSS21	testis	82.3
PRSS50	testis	50.6
PRSS57	blood	163.1
PRTN3	blood	2068.5
PSD2	CNS	81.6
PSG1	placenta	252.6
PSG11	placenta	51.3
PSG2	placenta	231.6
PSG3	placenta	137.4
PSG5	placenta	108.6
PSG9	placenta	103.4
PSORS1C1	testis	106.8
PSORS1C2	skin	182.3
PSTPIP1	blood	57.6
PTCRA	blood	125.2
PTF1A	pancreas	101.2
PTPN5	CNS	297
PYY	intestine	68.4
PZP	liver	79
RAB41	retina	56
RAB44	blood	58.2
RAB7B	skin	50.7
RABGGTA	esophagus	57.5
RAET1L	esophagus	56.4
RAG1	blood	385
RALYL	CNS	54.4
RASA4B	skeletal muscle	126.3
RASGRF1	CNS	52.5
RAX2	retina	62.5
RBP2	intestine	2632.2
RBP3	retina	525.9
RBPJL	pancreas	944.9
RCVRN	retina	449.8
RDH16	liver	768.9
RDH8	retina	110.9
RELN	CNS	68.5
REN	kidney	157.7
RETNLB	intestine	223.6
RFLNA	stomach	92.2
RFLNB	blood	77
RGL4	blood	156.9
RGS22	testis	59.6
RGS9	CNS	66
RHAG	blood	117.8
RHO	retina	3936.5
RIMS1	CNS	63.6
RIMS3	CNS	102
RIT2	CNS	62
RLBP1	retina	257.5
RNASE12	epididymis	679.2
RNASE13	epididymis	299.6
RNASE2	blood	1689
RNASE3	blood	896.5
RNASE8	salivary gland	53.2
RNASE9	epididymis	96.2
RNF112	CNS	106.4
RNF151	testis	185
RNF227	skin	62.2
RNF24	blood	51.2
RNF32	testis	59
RNFT1	testis	63.1
RORB	retina	53.9
RP1	retina	229.2
RPL10L	testis	89.4
RPL39L	testis	204.7
RRH	retina	73.3
RRM2	blood	56.6
RS1	retina	207.2
RTKN2	lung	75.2
RTN4R	CNS	84.1
RTP3	liver	115
RYR2	heart muscle	134.4
S100A3	skin	91.6
S100G	intestine	231.2
S1PR4	blood	59.7
SAA4	liver	1879.5
SAG	retina	1421.5
SAMD14	CNS	69.3
SAMD7	retina	130
SCGB3A2	lung	1229.1
SCN2A	CNS	70
SCP2D1	testis	54.8
SCRT1	CNS	79.2
SEPTIN12	testis	96.1
SERPINA10	liver	338.3
SERPINA11	liver	475.6
SERPINA2	epididymis	104.5
SERPINA7	liver	273.6
SERPINA9	blood	70.7
SERPINB10	blood	66.1
SERPINC1	liver	4902.3
SERPINI2	pancreas	1374.8
SFTPA1	lung	6866
SFTPD	lung	492.1
SH2D1A	blood	210
SH3TC1	blood	94.6
SHBG	liver	61.5
SHCBP1L	testis	111.3
SHISA8	CNS	65.8
SHTN1	CNS	56.2
SI	intestine	530
SIGLEC6	placenta	103.1
SIRPD	testis	56.2
SIT1	blood	91.6
SLAMF1	blood	61.9
SLAMF6	blood	60.2
SLC10A1	liver	413.9
SLC10A2	intestine	78.7
SLC12A1	kidney	687
SLC12A3	kidney	98.9
SLC13A1	kidney	79
SLC17A2	liver	77.1
SLC22A1	liver	594.8
SLC22A10	liver	98.4
SLC22A12	kidney	106.4
SLC22A2	kidney	148.4
SLC22A6	kidney	189.5
SLC24A1	retina	187.5
SLC25A47	liver	521.8
SLC26A4	thyroid gland	256
SLC2A14	testis	79.4
SLC30A2	pancreas	96.9
SLC30A8	pancreas	50.7
SLC34A1	kidney	149.8
SLC35G1	intestine	66.5
SLC38A4	liver	591.5
SLC38A9	placenta	55.8
SLC39A12	CNS	665.8
SLC39A4	intestine	85.4
SLC5A11	CNS	56.1
SLC5A2	kidney	52.7
SLC6A11	CNS	80.8
SLC6A16	testis	91.4
SLC6A3	CNS	95.8
SLC6A7	CNS	65.6
SLC8A2	CNS	100.4
SLC9A4	stomach	52.4
SLCO1A2	CNS	60.5
SLCO1B1	liver	521
SLCO1B3	liver	256.8
SLFNL1	testis	73.9
SMCP	testis	727.3
SMKR1	testis	120.1
SMLR1	liver	54.9
SMR3A	salivary gland	58
SNPH	CNS	72
SNTN	fallopian tube	167.6
SOGA1	CNS	70.7
SOX30	testis	78.4
SOX8	CNS	92.2
SPACA4	testis	114.5
SPACA7	testis	81.7
SPACDR	testis	66.5
SPAG11A	epididymis	4639.4
SPAG11B	epididymis	1228.4
SPANXB1	testis	86.3
SPATA16	testis	57.8
SPATA19	testis	130.9
SPATA22	testis	223.4
SPATA3	testis	171.8
SPATA33	testis	110.8
SPATA4	testis	135.4
SPATA7	testis	55.3
SPEM1	testis	66.8
SPEM2	testis	124.5
SPEM3	testis	54.7
SPESP1	testis	70.8
SPINT4	epididymis	272.1
SPP2	liver	502.9
SPRR4	skin	140.9
SPRR5	skin	111.5
SPTA1	blood	74.7
SPTY2D1OS	testis	473.9
SRCIN1	CNS	76.6
SRGAP2B	CNS	59.3
STAB2	blood	64.3
STAG3	testis	51.7
STATH	salivary gland	8851
STK31	testis	62.2
STK35	retina	115.2
STX1B	CNS	145
SULT1C3	breast	276.6
SULT4A1	CNS	107.6
SYCE1	testis	68.9
SYCE3	testis	138.1
SYCP2L	parathyroid gland	66.4
SYCP3	testis	80.5
SYN2	CNS	124
SYNDIG1L	CNS	471
SYNGR3	CNS	101.5
SYNGR4	testis	52.9
SYNJ2	CNS	114.7
TAFA5	CNS	82.8
TCP10L	testis	198
TCP11	testis	331.3
TDO2	liver	767.4
TDRD10	testis	54.1
TECPR1	pancreas	82.5
TEDDM1	epididymis	562.1
TEKTIP1	testis	52.2
TESMIN	testis	51
TEX101	testis	114.4
TEX11	pancreas	57
TEX29	testis	50.4
TEX33	testis	88.9
TEX35	testis	114.7
TEX37	testis	82.6
TEX38	testis	377.8
TEX44	testis	148.2
TEX46	testis	80.8
TEX51	testis	58.3
TEX53	testis	66.3
TEX54	testis	74.7
TEX55	testis	52.2
TG	thyroid gland	9062.1
TGFBR3L	pituitary gland	103.2
TGM4	prostate	789
THEM5	skin	153.4
TINAG	kidney	106.2
TKTL1	testis	123.4
TKTL2	testis	56.1
TLCD5	retina	50.3
TM4SF20	intestine	258.9
TMC3	parathyroid gland	80.9
TMCO2	testis	119.2
TMCO5A	testis	106.5
TMEM150B	intestine	62.2
TMEM151A	CNS	131.7
TMEM151B	CNS	139.5
TMEM174	kidney	147.7
TMEM191B	testis	90.5
TMEM225B	testis	133.2
TMEM237	retina	75.1
TMEM239	testis	103.4
TMEM240	CNS	65.9
TMEM244	retina	62.2
TMEM253	intestine	94.3
TMEM270	testis	75.4
TMEM31	testis	107
TMEM52B	kidney	109.2
TMEM88B	CNS	77.5
TMIGD1	intestine	136.6
TMIGD3	testis	53.5
TMOD2	CNS	65.3
TMPRSS15	intestine	952
TMPRSS6	liver	125.3
TNNI3	heart muscle	10471.9
TNNI3K	heart muscle	56.2
TNP1	testis	5787.7
TOX	blood	51.1
TPD52L3	testis	149.2
TPPP	CNS	137.7
TPPP2	testis	247.7
TPTE	testis	109.7
TRAJ3	retina	87.3
TRAT1	blood	77.8
TRAV12-3	blood	58.6
TRAV13-1	blood	60.8
TRAV13-2	blood	50.3
TRAV2	blood	54.7
TRAV21	blood	61.4
TRAV39	blood	63.3
TRAV41	blood	104.8
TRAV8-3	blood	69.1
TRBC2	blood	106.2
TRBV10-3	blood	86.2
TRBV12-3	blood	59.4
TRBV12-4	blood	107.3
TRBV19	blood	51.9
TRBV2	blood	86.8
TRBV20-1	blood	157.5
TRBV27	blood	79.3
TRBV28	blood	193.9
TRBV4-1	blood	111.8
TRBV6-1	blood	86.7
TRBV6-5	blood	80
TRBV7-9	blood	53.6
TRDC	blood	393.4
TRDV1	blood	73.2
TREH	intestine	64.4
TRPM3	CNS	676.9
TRPS1	breast	58.9
TRPV4	CNS	71.9
TSACC	testis	899.2
TSGA10	testis	50.1
TSHB	pituitary gland	1711.1
TSKS	testis	116.7
TSPAN16	testis	130.9
TSSK1B	testis	52.1
TSSK2	testis	132.1
TSSK6	testis	162.9
TTC29	testis	69.8
TTC36	liver	166
TTC9	esophagus	58.4
TTC9B	CNS	167
TTPA	liver	160
TTYH2	CNS	115.1
TUBA3C	testis	393.6
TULP1	retina	202.7
TXNDC2	testis	99.4
UBL4B	testis	102
UBQLN3	testis	154.3
UGT1A3	liver	66
UGT1A4	liver	381.5
UGT1A7	esophagus	81.4
UGT2B10	liver	226.6
UGT2B11	breast	233.7
UGT2B28	breast	193.8
UGT2B4	liver	1234.7
UHRF1	blood	65.4
UMOD	kidney	2197
UNC13C	CNS	52.5
UNC5A	CNS	63
UPK2	urinary bladder	67.9
UROC1	liver	113.9
VCX3A	testis	53.3
VCY	testis	58.3
VCY1B	testis	55.6
VSX2	retina	71.4
VXN	CNS	75.9
WDR53	testis	72.1
WFDC10A	epididymis	280.5
WFDC11	epididymis	91.7
WFDC13	epididymis	87.3
WFDC5	skin	387.8
WFDC8	epididymis	400.4
WFDC9	epididymis	964.7
WSCD2	CNS	107.8
XAGE1B	testis	53.1
XAGE2	placenta	192.5
XAGE3	placenta	368.3
XYLT2	stomach	84.3
YBX2	testis	535.8
ZC3HAV1	blood	84.8
ZFYVE28	CNS	60.5
ZIC1	CNS	577.1
ZIC2	CNS	155.1
ZIC4	CNS	85.8
ZNF394	blood	95.7
ZNF595	placenta	58.5
ZNF683	testis	79.6
ZNF761	prostate	71.4
ZNF800	blood	73.7
ZNRF4	testis	116.7
ZPBP	testis	138.9
ZPBP2	testis	92.5
ZWILCH	testis	52.3
