## Supplementary Table 2 for "Restricting CAR T Cell Trafficking Expands Targetable Antigen Space"

### Sheet: Sheet1
Tissue	nTPM		Gene	Adrenocortical cancer	Bile duct cancer	Bladder cancer	Bone cancer	Brain cancer	Breast cancer	Cervical cancer	Colorectal cancer	Esophageal cancer	Gallbladder cancer	Gastric cancer	Head and neck cancer	Kidney cancer	Leukemia	Liver cancer	Lung cancer	Lymphoma	Myeloma	Neuroblastoma	Ovarian cancer	Pancreatic cancer	Prostate cancer	Rhabdoid	Sarcoma	Skin cancer	Testis cancer	Thyroid cancer	Uterine cancer
CNS	51.3		ADAM22	2	1	3.1	6.4	3.5	2.6	4	3.9	3.4	4.2	3.9	1.7	2.2	6.2	3.4	9.1	6.4	18.2	36.9	2.7	2.4	6.7	3.7	4	3.8	4.2	5	4.3
CNS	77.5		ADGRB2	11.7	5.4	6.7	22.9	12.1	7.5	7.6	3	4.2	1.6	4.9	4.6	4.6	5.7	5.8	13	3.2	0.4	28.3	7.3	3.2	7.5	16.7	9.2	5.7	2.7	9.1	10.6
CNS	109.2		ATP2B3	0	0	0	5.8	0.6	0.2	0	0	0.1	0	0.2	0.1	0	0.7	0	2.7	0	0	10.8	0.1	0	0	0	0	0	0.4	0	0.4
CNS	55		CABP7	0.1	0.1	0.1	0.8	2.1	0.2	0.1	1.9	0.1	0	2.6	0.2	2.5	0.3	0.4	7.5	0.1	0.1	0.9	0.3	0.2	0.5	0.6	0.2	0.1	0.1	2.9	0.3
CNS	240.4		CACNA1A	0	0.1	0.5	2.3	5.8	0.4	0	0.1	0.1	0.9	2.3	0.2	0.1	0.5	0.4	12.1	1	1	0.1	0.7	0.6	0.1	8.6	1.5	0.2	0.1	0.6	0.3
CNS	60.8		CACNG4	19.9	7.4	9.7	8	11	38.9	9.3	8.4	12.7	1.3	6.7	7.5	0.1	2	9.2	13.1	0	0.4	83.1	12.9	8.1	3.7	3.9	3.8	0.3	43.4	8.1	4.5
CNS	83.4		CACNG7	0	15.9	3.3	6	4.1	0.1	0.2	0.8	0.5	0	2.7	2.3	0.1	0.5	3.8	1.7	0	0.2	38.7	4.5	0.7	0.1	31.3	0.7	0.4	0.5	10.1	0.5
CNS	95.6		CNTNAP4	0	0	0.4	0.1	0.2	0.3	0	0.1	0.1	0	0.3	0	0	0.4	3.2	0.4	0.8	1	3.1	0.1	0	0	2.8	0	0.2	0	1	0
CNS	52.1		COL13A1	25.1	7.9	2.7	9.8	13.9	2.7	0.4	3.3	1	0	1.8	2.4	2.9	0	8.5	5	0	1	2.3	3.9	5.7	10.7	6.5	17.6	5.6	0.6	6.5	3.2
CNS	129		CRTAM	0	0	0.1	0	0.1	0	0	0	0	0.1	0.1	0	0	0.2	0	0.1	0.3	0.1	0	0	0	0.2	0	0	0	0	0.4	0.1
CNS	62.9		GABBR2	0.2	0.4	2	1.1	3.1	1.7	0.5	0.1	0.2	0.2	1.3	0.2	0.2	0.1	0.1	3.3	0	0	0.3	2.3	0.7	0.6	4.2	2.1	1.4	0	9.2	1
CNS	54.1		GABRA1	0	0	0	0.2	0	3.8	0	0.1	0	0	0.6	0	0	0	0	0.2	0	0.2	0.1	0	0	0.6	0	0	0.1	0	0	0
CNS	113.2		GABRA5	0	0.7	0	4.1	3.4	0.6	0	0.5	0.9	1.4	0.2	0.6	0.5	0.2	0.2	3.4	0.4	0.3	3.7	1.1	0	0.8	23.7	0.1	3.4	2.1	0	0.6
CNS	259.8		GABRD	0	1	0	0.7	0	1.9	0.2	0.2	0.8	0.3	0.9	0.2	0.1	0.4	0.4	1.6	0	0	0.1	0.7	0.5	1.2	2.1	0.8	0	0	0	0.7
CNS	65		GJC2	1.6	0.6	0.5	1.5	1.5	0.8	0.9	1.5	0.6	0.2	2.6	0.7	0.8	0.8	1.7	1.2	0.2	0.1	1.2	1	1.5	0.4	0.6	0.9	0.4	0.1	0.7	0.6
CNS	53.4		GPR37L1	0.1	0.3	0.2	0.1	0.4	0.8	0.2	0.5	0.3	0.4	0.3	0.3	0.2	0.1	0.1	0.5	0.1	0.1	0.2	0.2	0.2	0.2	0.1	0.1	0.1	0.1	0.1	0.4
CNS	78.8		GPR88	0	0	0	0	0	0	0	0	0	0	0	0	0	0.1	0	0.1	0.1	0	0.1	0	0	0	0	0	0	0	0	0
CNS	61.2		GRIK2	0.1	1.1	0.2	3	3.3	0.9	3	0.4	0.5	1.8	1.1	0.4	0.3	0.2	0.7	1.8	0.1	0.1	7.6	0.5	0.4	0.8	0.5	0.5	8.7	0.2	2.7	0.4
CNS	220		GRIN1	0.1	0.6	0	0.7	0	1.1	0.1	0.5	0.3	1.1	0.4	0.4	0	0.2	0.1	0.9	0.1	0.3	6.1	0.2	0.4	3	0.3	0.1	0	0	0.2	0.4
CNS	115.9		GRIN2C	0	0.8	0.3	0.3	0.3	0.4	1.1	0.4	0.4	0.3	0.6	0.2	0.4	0.3	0.2	1.4	0.5	0.4	0.3	0.3	0.2	0.4	1.2	0.3	0.4	0.4	0.3	0.8
CNS	50.4		GRM3	0	0	0	0	0	0.1	0	0	0	0.2	0	0	0	0	0.1	0.1	0	1.1	0.4	0	0	0.3	0	0	0	0.3	0.1	0
CNS	276.8		GRM4	0	0	0	0.2	0	1.1	0.1	0.2	0.1	0	0.3	0.4	0	0.2	0	1.8	0.3	0.2	0.1	0.1	0	1.3	1.1	0.1	0	0.2	0.9	0.2
CNS	100.9		HCN2	3.1	2.6	1.6	6.3	15	4.6	4.2	1.3	1.6	0.7	4	1.1	1.7	0.8	2.3	5.1	0.9	1.2	9.4	3	2.8	4.3	2.8	3.6	3.6	0.5	5.1	3.1
CNS	54.1		HRH3	0	0	0	0	0	0.7	0	0	0	0	1.8	0.9	0	0	0	7.8	0	0	11.4	0.2	0	1.7	0	0	0	0	0.6	0.3
CNS	107.4		HTR2C	0	0.2	1	0	0.3	0.1	0	0.1	1.2	4	0.5	0.4	0	0	0.3	0.4	0	2.4	0.1	0.4	0.1	0.3	0	0.1	0.5	0.3	0.4	0.1
CNS	125		JPH3	2	0	0.2	6.6	0.9	0.9	1.6	0.3	1.6	0	3.7	0.7	0	0.1	0.7	2.5	0.2	0.2	7.7	1	1	0.6	3.4	1.5	0.3	0.3	0.1	1.5
CNS	52.8		KCNA1	0	0	0	0.4	0	0	0	0	0	0	0	0	0	0	0	3.8	0.1	0	0	0	0	0	0	0	0	0	0	0
CNS	102		KCNC1	0.1	0.4	0.4	0.9	0.6	0.9	0.4	0.7	0.5	0.7	1.6	0.4	0.3	0.6	0.5	2.9	0.4	0.5	9.2	0.5	0.4	2.7	0.6	2	0.6	0	1.1	1.1
CNS	136.8		KCNQ2	0	0.2	0.2	6.1	0.3	0.7	18.7	0.8	2.7	0	4.9	0.5	0	0.3	2.9	8.7	0.4	0	63.2	5.3	1.6	4.7	11.8	2.4	0.4	0.9	0	7
CNS	119.8		LINGO1	0.2	2.7	0.3	75.8	1.3	9.3	1.1	2.6	2	0.3	11.8	0.7	0.1	1.1	3.2	4.3	0.4	0.1	13.1	3.7	0.8	3.6	26.2	5.5	9.1	24.6	3.8	6.8
CNS	682		MAG	0	0	0	0	0.8	0.4	0.2	0	0.1	0	0.3	0.3	0	0.2	0.1	0.1	0.4	0	0	0.3	0	0	0	0	7.7	0.1	0.2	0.3
CNS	324		MFRP	0	0	0	0	0	0	0	0	0	0	0	0	0	0	0	0	0	0	0	0	0	0	0	0	0	0	0	0
CNS	656.9		MOG	0	0	0	0	0	0	0	0	0	0	0	0	0	0	0	0	0	0	0	0	0	0	0	0	0.1	0.2	0	0
CNS	56.5		NIPA1	12	9.5	10.9	13.8	13.2	9.6	15.5	11	11.2	14.1	14.7	8.5	14.1	10.2	12.4	14	14	10.3	16.8	11.3	12.5	15.9	16.9	13.1	13.3	8	14.6	10.7
CNS	78.6		NRXN1	0	0	0.1	0.2	0.1	0.6	0	0.4	0.1	0.2	1.9	3.7	0	0.1	0.3	6.4	0.3	0.9	5.2	1.9	0.6	3.2	0.1	0.1	0.1	1.9	7	0.9
CNS	111.2		NTSR2	0	0	0	0	0	0	0	0	0	0.1	0	0	0	0	0	0	0	0	0	0	0	0.1	0	0	0	0	0	0
CNS	70.7		PACC1	12.9	10.2	13.6	15.1	13.9	11.6	10.2	10.5	16.6	13.3	10.8	10	11.6	21.8	11.2	15.8	14.4	9.9	30.1	11	8.8	12.6	13.4	13	14	14.6	11.8	18.5
CNS	1313		PAQR6	1.4	4.3	3.1	4.7	6	9	3	6	7	10.1	5.3	3.4	3.9	7.1	3.8	4.2	4.6	23.2	22.1	4.5	4.1	6.5	7.6	3.2	3.7	7.9	3.8	8.9
CNS	68.6		PRRT1	0.3	0.1	0.1	0.4	0.3	0.1	0.2	0.2	0.2	0.1	0.2	0.2	0.1	0.1	0.1	0.2	0	0	1.2	0.3	0.1	0.1	0.7	0.3	0.4	0	0.1	0.3
CNS	70		SCN2A	0	0.8	0.1	1.3	1	0.1	0.3	0.1	0.8	0.3	1.3	0.2	0.6	0.2	0.3	2.3	0.5	1.2	3.7	0.8	0.4	0.1	6.1	0.3	0.3	0.8	3.1	0.2
CNS	56.1		SLC5A11	0.1	0	0	0	0	0.3	0	0	0	0	0	0	0.1	0	1.1	0.2	0.2	0	0	0	0	0	0	0	0	0.1	0	0
CNS	95.8		SLC6A3	0	0	0	0	0	0	0	0	0.2	0	0	0	5	0	0	0.7	0	0	0	0	0	0.1	0	0	0	0	0	0
CNS	65.6		SLC6A7	0	0.6	0	0	0	0	0	1.6	0	0	0.1	0	0	0	0	0	0	0	0	0.1	0	0	0	0.1	0	0	0	0
CNS	60.5		SLCO1A2	0.4	0.8	4.6	0.7	0.7	1.3	1.2	2.9	15	13	4.7	6.9	0.8	1.3	5.1	6.8	1.3	10.5	3.2	5.3	2.5	5.1	0.5	0.7	1.1	20.1	8.6	1.9
CNS	65.9		TMEM240	1	1.9	1.4	5.7	3.3	1.3	1.4	1	1.2	1.8	1.3	1.7	1.3	1.2	1.3	2.9	0.7	0.5	6.7	1.9	1.2	3.1	3.7	3.2	1.8	0.1	2.8	2
CNS	676.9		TRPM3	0	0.1	0	0.1	5.2	0.1	0.5	0.1	0.2	0.1	0.8	0.1	0.1	0.2	0.2	0.5	0	0	0.6	0.1	0	0	10.5	0.3	2.6	0.1	0.1	0.1
CNS	71.9		TRPV4	0	0.2	2.6	1.6	0.9	1.9	2.5	1.3	5.1	0.1	1.9	4.5	2.3	0	2.1	1.3	0	0	0.2	2	4.1	0.8	3.3	2.9	10.9	4	1	2.7
CNS	115.1		TTYH2	2.8	3.2	3.5	6.9	3.2	3	0.6	3.5	3.7	3.5	3.5	2.9	2.5	6.9	8	5.9	2.3	3.9	10.6	3	2.8	7.2	5.9	13.5	30.2	5.2	9.6	4.6
CNS	63		UNC5A	0	2.9	1.2	3.2	0.4	5.1	0.1	1.9	1.5	4.6	1.2	0.7	3.9	0.1	0.1	6.9	0	0.1	21.6	2.4	2.6	2.1	1.1	0.5	0.1	0.1	0.1	2.8
blood	145.6		ADGRG3	0	0	0	0	0	0	0	0	0.1	0.1	0	0	0	2.3	0.2	0.1	2.5	0	0	0	0	0	0	0	0.1	0	0.3	0
blood	77.2		ATP8B4	0.1	0	0.2	0.1	0.1	0	0.4	0.3	0.1	0.2	0.1	0	0	14	0.1	0.3	2.5	0	0	0.1	0	0.1	1.3	0.3	0	0.1	0.3	0
blood	126.5		CCR9	0	0	0	0	0	0	0	0.2	0	0	0.1	0	0	7.5	0	0.3	0.6	0.1	0	0	0	0	0	0	0	0	0	0
blood	515.3		CD1B	0	0	0	0	0	0	0	0	0	0	0	0	0	53	0	0	0	0	0	0	0	0	0	0	0	0	0	0
blood	126.9		CD1C	0	0	0	0	0	0	0	0	0	0	0	0	0	5.9	0	0	5.6	0.1	0	0	0	0	0	0	0	0	0	0
blood	92.2		CD3G	0	0.2	0.3	0.3	0.3	0.3	0.2	0.3	0.3	0.1	0.2	0.3	0.2	22.7	0.2	0.4	3	1	0.4	0.5	0.1	0.9	0.2	0.2	0.2	0	0.2	0.4
blood	226.2		CD8A	0	0.1	0.1	0.1	0	0.2	0.2	0.2	0.2	0.2	0.2	0.1	0	4.4	0.1	0.2	4.5	0.2	0.6	0.1	0.1	0.2	0.4	0	0	0	0	0.2
blood	78.8		CLEC12A	0	0.1	1.6	0	0.1	0.1	0	0	1.2	0	0.1	0.7	0	19.7	0	0.3	0.5	0.6	0	0.1	0.1	0	0.1	0	0	0	0	0
blood	52.7		CLEC2D	0.8	2.4	2.5	2.1	4.1	3.1	1.3	1.4	3.1	2.1	1.5	2.3	2.4	18.2	1.8	3.1	55.9	14.7	2.5	1.6	2.6	1.7	2	2.1	2.1	7.7	2.3	2.1
blood	64		CLEC4D	0	0	0	0	0	0	0	0	0	0	0	0	0	1.4	0	0	2.5	0	0	0	0	0	0	0	0	10.4	0	0
blood	127.2		EREG	0	84.9	30.3	0.3	6.1	7.8	5.8	38.3	22.1	1.8	22.1	13.5	41.7	1.3	21	28.6	0.1	0.1	0.2	13.3	48.5	5.5	0	27.1	6.5	0	13.6	18.4
blood	154		GYPA	0	0	0	0.2	0	0	0	0	0	0.2	0	0	0	27.4	0	0.1	0	0.2	0.2	0	0	0.2	1.9	0	0	0	0.2	0
blood	106.6		IL18RAP	0	0	0	0	0	0	0	0	0	0	0	0	0	2.7	0	0	1.5	0	0	0	0.1	0	0	0	0	0	0	0
blood	55.9		LILRA2	0	0	0	0.1	0	0	0	0	0	0.1	0	0	0.1	2.3	0.1	0.1	0.2	0.2	0.1	0	0	0	0	0.1	0	0	0.1	0
blood	59.7		S1PR4	0.1	0	0.2	0.1	0.1	0	0.2	0.6	0.4	0	0.1	0.4	0.1	42.2	0	0.4	29.6	18.9	0	0.1	2.3	0.3	0	0	0.2	0	0.2	0.1
blood	91.6		SIT1	0	0	0	0.1	0	2.7	0.2	1.8	0.1	0	0	0.3	0	24.7	0.1	0.7	63.4	4.3	0	0.1	0	0.2	0	0	0	0	0	0
blood	61.9		SLAMF1	0	0	0	0	0	0	0	0	0	0	0	0	0	13.2	0	1.9	31.4	5.3	0	0	0	0	0	0	0.3	0	0	0
blood	60.2		SLAMF6	0	0.1	0.1	0.1	0	0	0	1.2	0.1	0.1	0.1	0.1	0	9.7	0.1	0.4	28.7	4.7	0.1	0.4	0.1	0	0.1	0.1	0	0	0.1	0.1
blood	64.3		STAB2	1.3	1.3	0.5	0.7	1	0.4	0.4	1	1	1	0.6	0.4	1.1	0.3	1.1	0.8	0.2	0.4	0.4	0.4	0.5	0.6	0.8	0.8	1.2	0.7	0.4	1.3
blood	77.8		TRAT1	0	0	0	0	0	0	0	0	0	0	0	0	0	11.8	0	0.2	2	2.5	0	0	0	0	0	0	0	0	0	0
blood	106.2		TRBC2	0	0	0.3	0	0	0	0	0.1	0.1	0	0	0	0	12.9	0.1	0.1	0.6	0.3	0	0	0.3	0.1	0	0	0	0	0.1	0
blood	393.4		TRDC	0	0.4	0.2	0.1	1.2	17.4	3.8	0.5	0	0.1	0.4	2.2	0	59.2	1	0.4	6.9	1	0	1	0.2	0	0.2	0.3	0	0	0.2	0.4
intestine	66.5		AQP10	0	0	0	0	0.1	0	0	0	0.1	0.1	0.3	0.2	0	1.3	0.4	0	0	0	1.3	0.1	0	0	0	0	0	0	0	0
intestine	76.1		ASAH2	1.1	0.7	1.2	1.4	1.1	1.1	1.5	1.5	1.9	1.4	1.6	0.9	0.7	0.4	1.3	2.2	0.4	0.7	2.1	1	1	1.6	0.6	1.3	0.7	2.9	1.6	1.1
intestine	305.2		CDH17	0.4	48.8	0.6	0.7	0.7	2	0.6	142.5	10.8	0.5	71.9	0.7	3.2	1.2	14.4	8.2	1.4	7.4	0.7	12	40.7	1.2	1.7	0.8	0.5	0.4	1.4	0.8
intestine	101.7		ENPP7	0	0	0	0	0	0	0	0	0	0	0.1	0	0	0.1	0.2	0	0.3	1.2	0	0	0	0	0	0	0	0	0	0
intestine	54.6		FPR2	0	0.1	2.6	0.3	0.3	0.1	0.1	0.1	0.1	0.3	0.1	0.1	0.4	2.7	2.2	0.6	0.1	0.1	0.1	0.1	0.1	0	0.1	0.4	0.2	0.1	0.3	0.2
intestine	66.3		GUCY2C	0.6	8.5	0.5	0	0	0.5	0.2	15.3	0.6	1.7	6.9	0.3	0.1	0	0.6	1.3	0.2	0	0	1.7	1.1	0	0.5	0.1	0.1	0.4	0.5	0.2
intestine	219.2		LCT	0	0	0	0.1	0	0.1	0	0.1	0	0	0	0	0	0.8	0	0.1	0.1	0.5	0	0	0	0	0	0	0	0	0	0
intestine	353.8		MEP1B	0	0	0	0	0	0	0	3.3	0	0	0.4	0	0	0	0	0.4	0.1	1.4	0	0	0	0	0	0	0	0	0	0
intestine	69.5		NOX1	0.2	0.6	0.4	0.4	0.4	0.5	0.7	14.1	0.5	0.3	2.3	0.4	0.2	0.4	0.4	0.9	0.5	0.3	0.5	2.5	0.7	1.7	0.2	0.3	0.3	0.3	0.2	0.2
intestine	77.4		OTOP3	0	0	0.2	0	0	0.6	28.2	0	1.5	0.5	0.1	2.4	0	0	0	0.4	0	0	0.1	0	0.8	0.2	0	0	0	0	14.1	0.1
intestine	530		SI	0	0.1	0	0	0	0	0	1.2	0	0	0.1	0	0	0	0.4	0.2	0	0	0	0.3	0	1.8	0	0	0	0	0	0
intestine	66.5		SLC35G1	8.4	3.9	6.1	6.2	4.3	2.6	6.9	5.7	7.6	4.2	7.9	4.4	2.8	1.7	6.8	4.4	2.3	2.3	4	4.9	4.2	4.5	7.4	6.3	6.7	2.7	6	5
intestine	85.4		SLC39A4	3.9	1.8	1.8	1.1	0.3	3.1	1.2	5.7	2.5	1.3	6.4	3.8	1.4	1.5	6.6	4.1	0.5	1.2	1.9	5	8.1	2.3	1.5	0.5	0.6	0.4	4.8	2.9
intestine	136.6		TMIGD1	0	0	0	0	0	0	0	0.1	0	0	1	0	0.1	0	0	0	0	0	0	0	0.1	0	0	0	0	0	0	0
kidney	61.3		CLDN16	0	0.3	11.2	0.5	0.4	0.5	0.4	0.3	1.2	2.7	0.3	1.9	14.3	0.2	0.7	1.1	1.6	0.5	0.1	116.9	0.7	0	0.1	3.3	0.2	0	7	172.3
kidney	191.1		KCNJ1	0	0.6	0	0	0	0	0	0	0	0	0	0	0	0.2	0	0.1	0.7	0.2	0	0.1	0	0	0	0	0	0	0.1	0
kidney	133.1		NOX4	0	0.1	0.4	1.4	1.6	0.1	0.1	0.2	0.7	0.1	0.7	0.4	1.1	0.1	0.8	0.4	0.1	0.1	2.8	2.2	0.4	0.1	0.2	2.4	2.8	8.1	3.1	0.6
kidney	50.9		PAQR5	9.4	9.7	6	7.4	4.9	6.3	2.8	9.9	4.1	3.3	7.4	3.2	5.6	2.2	10.4	6.8	0.2	0.5	4.6	6.4	7.7	2.1	0.8	2.4	2.5	2.3	4.1	10.1
kidney	687		SLC12A1	0	0	0	0	0	0.7	0	0	0	0	0	0	0	0	0	0.1	0	0	0.4	0	0	0	0	0	0	0	0	0
kidney	98.9		SLC12A3	0	0	0.7	0	0.4	0.8	0.3	0	0.2	0.2	1.2	0	0.1	0.2	0	0.8	0.4	0.2	0.4	6.3	0	0	1.3	0	0	3	0	7.8
kidney	79		SLC13A1	0	0	0	0	0	0	0	0	0	0	0	0	0	0	0	0	0	0	0	0	0	0.1	0	0	0	0	0	0
kidney	106.4		SLC22A12	0	0	0	0	0	0	0	0	0	0	0	0	0	0	0.1	0	0	0	0	0	0	0	0	0	0	0	0	0
kidney	148.4		SLC22A2	0	0.1	0.3	0	0.1	0	0.6	0.1	0	0	0	0	3.1	0	0.2	0	0.1	0	0	0.4	0	1.5	0	0	0	0.2	0.1	0.3
kidney	189.5		SLC22A6	0	0	0	0	0	0	0	0	0	0	0	0	0	0	0	0	0	0	0	0	0	0	0	0	0	0	0	0
kidney	149.8		SLC34A1	0	0	0	0	0	0	0.1	0	0.1	0.6	0.1	0	0.1	0.2	0	0	0	0	0	0	0	0.1	0	0	0	0	0	0
kidney	52.7		SLC5A2	0	0.3	0	0	0	0	0	0.3	0	0	0.1	0	0.1	0	0.1	0.1	0	0.1	0.1	0.1	0	0	0.1	0	0	0	0.1	0.2
kidney	147.7		TMEM174	0	0	0	0	0	0	0	0	0	0	0	0	0	0	0	0	0	0	0	0	0	0	0	0	0	0	0	0.1
liver	78.1		ABCB11	0	0	0.2	0	0	0	0.1	0	0.1	1	0	0.1	0	0.1	1.9	0	0	0	0.3	0	0.3	0.3	0.1	0.1	0	0	0	0
liver	119.4		ABCB4	0	0	0.1	1	0.9	0.2	0	0.6	0.1	0.1	0.3	0.2	0.6	1.8	1.3	0.4	2.1	0.5	1.7	0.3	0.1	0.1	0	0.4	9	0.6	4.1	0.9
liver	1268.7		C9	0	0	0	0	0.1	0	0	0	0	0.6	0	0.2	0	0.4	0	0	0	0	0	0	0	0	0	0	0	0	0	0
liver	56.6		CHRNA4	0	0	0	1	0	0	0	0	0.7	0	0.1	0	0	0	0	0.3	0	0	0	0	0	0	0.1	0.1	0	0	0	0.1
liver	60.8		CLEC4M	0	0	0	0	0	0	0	0	0	0	0	0	0	0.1	0	0	0	0	0	0	0	0	0	0	0	0	0	0
liver	55		OXER1	0	0.2	0.2	0.4	0	0.4	0	2.2	0.5	0.3	0.8	0.2	0.1	2	2.5	0.4	1.6	0.3	0.1	0.4	0.1	0.1	1.5	1.2	0	0.7	0.1	0.2
liver	413.9		SLC10A1	0	0	0.1	0	0	0	0.1	0.1	0.1	0.1	0.1	0	0	0	0.5	0.1	0	0	0.1	0	0	0.1	0	0.1	0	0	0	0.1
liver	594.8		SLC22A1	0	0.4	0.3	0.2	0.4	0.3	0.4	0.3	0.6	0.1	0.3	0.5	0.4	0.1	0.4	0.3	0.5	0.3	0.1	0.2	0.2	0.5	0.2	0.5	0.4	0.3	0.3	0.6
liver	591.5		SLC38A4	0	0.5	2.9	8.4	2.3	0.3	0.7	2.7	0.7	0.1	5.2	2.3	2.5	0	3.8	1.4	0	0	4.3	2	1.2	0.9	5.7	10.6	0.1	0.5	1.3	1.7
liver	521		SLCO1B1	0	0.9	0.3	0	0	0	0	0.6	0.5	1.3	0.4	0.3	0.1	0	1.3	0.2	0	0.3	0	0.1	0.5	0	0	0	0	2.5	0.2	0
liver	256.8		SLCO1B3	0	41.9	11.5	1.5	5.4	1.2	3	22.7	16.3	36.8	25.5	21	0.7	0	4.3	5.9	0	0	0	5.4	21.5	3.6	0	0.9	1.2	0	5.4	3
liver	125.3		TMPRSS6	0.1	0.7	0.3	0.2	0.2	0.9	0.2	0.3	0.9	0	0.7	0.2	0.2	0.3	3.5	2.8	2.6	0.2	0.4	0.4	0.2	2	0.3	0.2	0.1	0.1	2.4	0.3
retina	199.6		ANO2	0	0.5	0.2	1.8	1.4	1.3	7.7	0.6	1.2	0	0.4	0.6	1.2	0.4	1.6	1.2	0.3	0.1	0	2.5	0.4	0.4	0	0.2	0.8	3.3	0.1	2.5
retina	72.4		CRB1	0	0	0	0.2	0	0	4.5	0	0	0	0	0	0.1	0.2	0	1.1	0.1	0	1.1	0.1	0	0.1	0.9	4.5	0.1	0	0.1	0.4
retina	111.4		KCNB1	0	1.8	0.4	2	1.4	1.4	0.2	0.1	0.2	0	1	0.2	0.1	0.1	0.6	1.6	0.1	0.1	4.3	0.8	0.6	0.6	4	2	0.1	0	0.7	0.9
retina	280.3		KCNV2	0	0.1	0.1	0.3	0.2	0.1	0.1	0.1	0.1	0.1	0.1	0.1	0.2	0.2	0.2	0.2	0.2	0.2	0.3	0.1	0.1	0.1	0.2	0.2	0.2	0	0.2	0.3
retina	59.9		PCDH15	0	0	1.1	0.2	0.9	0.1	0	1.1	0.2	0	0.2	0.1	0.5	0.1	3.3	1	1.5	2.8	3.1	0.9	0.3	0.2	6.3	2.1	0.1	0.2	0.3	0.4
retina	187.5		SLC24A1	2	3.5	4.1	3.8	3.5	4.4	2.6	4.3	3.8	5	4.1	3.2	5	4.8	2.6	3.7	2.1	3.4	3.8	4.4	4.3	3.3	4.6	4.3	5.8	5.1	4.2	4.4
placenta	130.4		ADAM12	0.8	8.2	8.4	10.9	45.5	8.7	5.5	0.2	2.3	0.1	1.8	12.8	29.8	0.5	6.8	5.8	0.4	0.1	15.9	3	0.1	0.6	0	16.9	5.7	2	19.8	3.2
stomach	819.1		ATP4A	0	0	0	0	0	0	0	0	0	0	0	0	0	0	0	0.1	0.1	0	0	0	0	0	0	0	0	0	0	0
stomach	1067.1		ATP4B	0	0	0	0	0	0	0	0	0	0	0	0	0	0.1	0	0.2	0	0	0	0	0	0.4	0	0	0	0	0	0
testis	98.6		C16orf95	4.3	3.5	4.7	5.7	6.2	3.9	6.3	4.6	3.2	2.2	4.5	3.3	5	6	4.1	5	10	7.8	3.9	4.6	4.8	4.3	6.7	5	4.2	1	4.6	4.8
parathyroid gland	60.5		CD226	0.1	0.1	0.2	0.4	0.4	0.4	0.2	0.1	0.1	0.1	0.2	0.2	0.3	8.5	0.2	0.5	9.1	1.3	0.1	0.1	0.1	0.1	0.5	0.5	0.3	0.3	0.4	0.5
skeletal muscle	164.1		CHRNA1	0	0	0	0.1	0.8	0.1	2	0.2	0	0.2	1.6	0	0.1	0.1	0.2	7.6	0.2	1	0.3	2.6	0.1	0.1	0.3	122.2	0.6	0	0.8	0.5
skeletal muscle	55.6		CHRND	0	0	0	0	0	0.2	0	0.2	0	0.1	0.1	0.6	0	0	0	0.9	0	0	0.2	0	0	0	0	25.8	0	0	0	0
skeletal muscle	62.3		CLCN1	0	0.1	0	0	0	0.1	0	0.3	0.1	3.4	0.4	0.2	0	0.1	0	0.1	0	0	0.2	0	0.1	0.1	0	0	0	0	0	0
skin	56		CLEC2A	0	0	0.4	0	0	0	0	0	0	0.1	0	0.1	0	8.2	0	0	0	0.1	0	0	0	0	0.5	0.1	0	0	0.2	0
heart muscle	55		CORIN	0	0	0	0.2	0.1	0	0	0.3	0.1	0.1	0.2	0.1	0.1	0	0.1	0.2	0.1	0.4	1	0.4	0	0.1	0	0.2	0.1	0.1	0.1	1.3
testis	62.2		CT83	0	6.9	5.6	3.1	2.3	9.7	38.6	4.8	11.6	0.1	26.3	0.4	0	0.8	7.7	17.3	1	19.3	0	1.4	12.5	6	0	2.3	1.8	0	5.8	0.4
placenta	52.8		ERVW-1	0.3	0.9	1	1.1	0.8	0.9	0.6	3.6	1.1	1	1.1	0.7	0.9	1.5	0.9	1.2	0.8	1.7	1.7	0.6	1.5	1.3	0.9	25.4	0.7	29.9	1.1	1.1
pituitary gland	206.1		GHRHR	0	0	0	0	0	0	0	0	0	0	0.2	0	0	0	0	0	0	0	0	0	0	2.2	0	0	0	0	0	0
skin	57		GSDMA	0	0.5	0.2	0.1	0.1	3.9	0.3	3.7	0.6	0.1	1.3	0.8	0.1	0.2	0.1	1.3	0.3	0.3	0.1	0.1	0.5	0.1	0.1	0.1	0.1	0	0.5	0.1
skin	50.8		HLA-DQB2	0	0	0	0	0	0	0	0	0	0	0	0	0	0	0	0	0.2	0	0	0	0	0	0	0	0.2	0	0	0
stomach	307.7		KCNE2	0.1	0.3	0.4	0.3	0.5	1	0.6	0.2	0.6	1	0.3	0.3	0.6	0.4	0.2	0.6	0.3	0.3	0.3	0.5	0.3	0.6	0.4	0.3	0.4	1.1	0.4	0.5
endometrium	84.4		KCNG1	24.1	2.9	13.4	25.4	24.2	19.4	20.4	5.3	34.1	0.1	12.3	20.5	5.8	4.6	8.8	11.2	0.2	1	64.9	13.3	6.1	10.2	14	30	29.1	4.9	29.4	16.6
adrenal gland	51.4		KCNK2	0	0.7	2	2.6	6.6	14.9	1.2	0.6	4.4	0.4	0.9	0.6	1.2	0.2	4.8	3.5	0.2	0.6	9.2	2.6	1	2.4	5.8	5.6	1.9	0.2	4.1	0.9
pancreas	68		KIRREL2	0	0.5	0.6	2	1.3	0.7	0	0.6	0.4	0	1.1	0.6	0	3.7	0.7	3.5	5.4	0.2	2.2	1.8	1	0.4	6.5	5	0.8	0.1	4.8	2.7
adrenal gland	56.1		MC2R	0.1	0	0	0.2	0.1	0.1	0.2	0.1	0.1	0	0.1	0.2	0	0	0.1	0.1	0	0.1	0	0	0.1	0	0	0	0	0.3	0	0.1
stomach	197.9		MUCL3	0	0.1	0	0	0	0	0	0	0	0	1.8	0	0	0	0	0.3	0.1	0	0	11.9	6.1	0	0	0	0	0	0	0.1
skin	59.4		NIPAL4	0	4.1	10.7	0.8	0.8	0.4	6.4	0.4	2.2	0	2.7	7.4	2.2	0	2.3	1.1	0.4	0.2	0.5	1.5	2.4	0.3	0	0.2	0.6	9.7	0.7	1.1
breast	52.4		OXTR	31.5	2.8	30.5	3.8	9.3	20	6	1.6	3.3	1.7	2.4	4.5	7.7	1.8	23.5	20.6	1.1	2.6	2.3	15	5.5	11.4	15.5	6.4	1.4	9.2	4.5	6.5
testis	137.1		P3R3URF	0	0	0	0	0	0	0	0	0	0	0	0	0	0	0	0	0	0	0	0	0	0	0	0	0	0	0	0
placenta	103.1		SIGLEC6	0	0.1	7.8	0.1	0	0.5	0	12.4	0.1	0	0.3	0	0	23.5	0.1	1	2	0.2	0.1	0.1	1.1	0	0.1	0	0	1.7	0.1	0
thyroid gland	256		SLC26A4	0.8	0.1	0.1	0.3	0.4	0.2	0.1	0.3	0.2	0.1	0.1	0.2	0.3	0.3	0.1	0.6	14.5	0.1	0.1	0.2	0.2	0.6	0.1	0.5	2.2	0.1	0.4	0.2
pancreas	96.9		SLC30A2	0.1	0.4	0.8	0.2	0.3	0.7	0.3	0.9	0.4	0.4	0.6	0.2	0.3	0.3	0.4	0.6	0.2	0.3	0.3	0.7	0.5	0.5	0.3	0.2	0.7	0.8	0.2	0.9
pancreas	50.7		SLC30A8	0	0.1	0.4	0.1	0.1	0.9	0	0	1.6	0	0.3	21.8	0.2	0.2	4.3	0.7	0.2	4.4	0.8	0.5	0.1	0.2	0.1	16.4	0.6	0	0.3	0
urinary bladder	67.9		UPK2	0	3.2	40.1	0	0.8	7.3	2.9	17.9	14.8	5.1	12.6	8.6	0.1	0	0.1	5.2	0	0.1	0	5.6	13.8	0.4	0.1	0.1	0.2	0.1	0.1	0.7
